# STAG2 Maintains Chromatin Compartmentalization and Represses Regulatory Element Contact to Promote Oncogenic Signaling in Muscle Invasive Bladder Cancer

**DOI:** 10.64898/2026.06.10.731379

**Authors:** Sarah R. Athans, Jiaojiao Zhou, Xiaozhuo Liu, Eduardo Cortes-Gomez, Bhavisha Doshi, Justine Jacobi, Aimee Stablewski, Sofia Lage-Vickers, Pablo Sanchis, Maria Pia Valacco, Dean G. Tang, Geraldine Gueron, Tao Liu, Anna Woloszynska

## Abstract

Contrary to other cancer types, stromal antigen 2 (STAG2) expression is associated with shorter survival and an invasive phenotype in muscle invasive bladder cancer (MIBC). As a cohesin complex component, STAG2 regulates genome organization and cell type-specific transcription, yet its mechanistic role in MIBC remains unclear. Here, we uncover mechanisms through which STAG2 coordinates chromatin architecture and gene regulation in MIBC. Modulation of STAG2 rewired chromatin architecture, altering chromatin contacts and compartmentalization, increasing promoter-enhancer interactions, and reducing short-ranged chromatin loops. At specific gene loci, we discovered that STAG2 has context-specific activating and repressive regulatory functions. At the STAG2-activated gene *ABCA1,* STAG2 maintained A-compartment chromatin and high levels of promoter acetylation, indicators of active transcription. STAG2 KO resulted in loss of promoter acetylation, a shift from A to B compartment chromatin, and increased occupancy of the co-repressor TRIM28, resulting in *ABCA1* downregulation and diminished invasive potential. Conversely, at the STAG2-repressed gene *SPOCK3,* STAG2 KO resulted in B to A compartment switching, aberrant formation of chromatin loops, and *SPOCK3* upregulation. Treatment with EZH2 inhibitor tazemetostat augmented STAG2-KO induced *SPOCK3* upregulation, suggesting a collaborative role of STAG2 and EZH2 in repressing Polycomb Repressive Complex 2 (PRC2) target genes. Altogether, our results indicate that STAG2 plays a multifaceted role in regulating gene expression in bladder cancer that is dictated by the epigenetic and chromatin landscape of the cells. These findings identify STAG2-dependent vulnerabilities and provide a rationale for therapeutic targeting of chromatin regulators in MIBC.
