## Supplementary material for "STAG2 Maintains Chromatin Compartmentalization and Represses Regulatory Element Contact to Promote Oncogenic Signaling in Muscle Invasive Bladder Cancer": Table S9

### Sheet: Sheet1
Supplementary Table 9: STAG2 Nuclear Interacting Proteins by Mass Spectrometry
Description	Protein	Average Coverage %	Average #Peptides	Average #PSMs	Average #Unique Peptides	#AA	MW [kDa]	Average calc. pl	Area	emPAI	Average Score A Sequest HT	Average Peptides A Sequest HT
Clathrin heavy chain OS=Homo sapiens GN=CLTC PE=1 SV=1	CLTC	21.759	30.3333	39.3333	30.3333	1679	191.9	5.69	1605310282	1.85133	136.293	30.3333
Structural maintenance of chromosomes protein 1A OS=Homo sapiens GN=SMC1A PE=1 SV=2	SMC1A	26.2774	28	37	28	1233	143.1	7.64	9.76769e+08	1.71167	106.56	28
Structural maintenance of chromosomes protein 3 OS=Homo sapiens GN=SMC3 PE=1 SV=2	SMC3	28.458	25	31.6667	25	1217	141.5	7.18	1220417063	1.531	114.383	25
Cohesin subunit SA-2 OS=Homo sapiens GN=STAG2 PE=1 SV=3	STAG2	22.7457	19	29	18	1231	141.2	5.43	1787262717	1.60967	107.223	19
X-ray repair cross-complementing protein 6 OS=Homo sapiens GN=XRCC6 PE=1 SV=2	XRCC6	40.2299	20.3333	26.6667	20.3333	609	69.8	6.64	1045088638	3.56833	78.9533	20.3333
Cytoplasmic dynein 1 heavy chain 1 OS=Homo sapiens GN=DYNC1H1 PE=1 SV=5	DYNC1H1	7.65533	23	26	23	4646	532.1	6.4	4.74548e+08	0.232333	86.3667	23
Fatty acid synthase OS=Homo sapiens GN=FASN PE=1 SV=3	FASN	13.859	19.6667	22.3333	19.6667	2511	273.3	6.44	8.52267e+08	0.447667	86.5367	19.6667
Filamin-B OS=Homo sapiens GN=FLNB PE=1 SV=2	FLNB	11.4912	16.6667	21.3333	14.6667	2602	278	5.73	6.6016e+08	0.361333	80.56	16.6667
Sister chromatid cohesion protein PDS5 homolog A OS=Homo sapiens GN=PDS5A PE=1 SV=1	PDS5A	19.3219	15	20.3333	15	1337	150.7	7.91	8.37268e+08	0.622333	57.2367	15
Centrosomal protein of 131 kDa OS=Homo sapiens GN=CEP131 PE=1 SV=3	CEP131	19.0828	16.3333	19.3333	16.3333	1083	122.1	8.69	5.70764e+08	0.943667	60.61	16.3333
DNA-dependent protein kinase catalytic subunit OS=Homo sapiens GN=PRKDC PE=1 SV=3	PRKDC	6.33075	16.6667	18.3333	16.6667	4128	468.8	7.12	3.818e+08	0.185667	57.9833	16.6667
Sister chromatid cohesion protein PDS5 homolog B OS=Homo sapiens GN=PDS5B PE=1 SV=1	PDS5B	13.7526	14	18.3333	14	1447	164.6	8.47	1285052514	0.534333	49.62	14
Pericentriolar material 1 protein OS=Homo sapiens GN=PCM1 PE=1 SV=4	PCM1	10.0132	14	18	10.6667	2024	228.4	5.02	8.21163e+08	0.454333	56.79	14
Talin-1 OS=Homo sapiens GN=TLN1 PE=1 SV=3	TLN1	10.9668	15.6667	17	15.6667	2541	269.6	6.07	3.83507e+08	0.275667	52.79	15.6667
X-ray repair cross-complementing protein 5 OS=Homo sapiens GN=XRCC5 PE=1 SV=3	XRCC5	28.0055	13	17	13	732	82.7	5.81	6.92774e+08	1.35533	58.9667	13
Tropomyosin alpha-3 chain OS=Homo sapiens GN=TPM3 PE=1 SV=1	TPM3	45.3744	10.6667	15	6	227	26.4	4.78	5.42785e+08	4.03167	45.39	10.6667
Moesin OS=Homo sapiens GN=MSN PE=1 SV=3	MSN	21.7793	10.6667	14.6667	9	577	67.8	6.4	3.63852e+08	1.473	41.54	10.6667
Non-POU domain-containing octamer-binding protein OS=Homo sapiens GN=NONO PE=1 SV=4	NONO	30.644	9.33333	13.6667	8.66667	471	54.2	8.95	7.03361e+08	1.87133	41.43	9.33333
Nuclear mitotic apparatus protein 1 OS=Homo sapiens GN=NUMA1 PE=1 SV=2	NUMA1	7.29708	11	13.6667	11	2115	238.1	5.78	4.87251e+08	0.237	53.2133	11
ATP-dependent RNA helicase A OS=Homo sapiens GN=DHX9 PE=1 SV=4	DHX9	11.0499	10	13	10	1270	140.9	6.84	480005015	0.457667	47.8567	10
Eukaryotic initiation factor 4A-I OS=Homo sapiens GN=EIF4A1 PE=1 SV=1	EIF4A1	32.7586	9.33333	12.3333	6.66667	406	46.1	5.48	618856718	2.28867	30.72	9.33333
Fructose-bisphosphate aldolase OS=Homo sapiens GN=ALDOA PE=1 SV=1	ALDOA	24.3659	8	12.3333	8	368	39.8	8.09	1664161734	2.45067	55.6567	8
Double-strand-break repair protein rad21 homolog OS=Homo sapiens GN=RAD21 PE=1 SV=2	RAD21	25.3566	9.33333	12	9.33333	631	71.6	4.65	1004141224	1.624	41.95	9.33333
Lamin-B1 OS=Homo sapiens GN=LMNB1 PE=1 SV=2	LMNB1	21.0466	8.66667	11.6667	7.66667	586	66.4	5.16	9.79322e+08	1.06633	36.4567	8.66667
L-lactate dehydrogenase A chain OS=Homo sapiens GN=LDHA PE=1 SV=2	LDHA	27.8112	8.66667	11.6667	8.66667	332	36.7	8.27	3.76884e+08	2.27533	27.25	8.66667
Tropomyosin alpha-4 chain OS=Homo sapiens GN=TPM4 PE=1 SV=3	TPM4	32.9301	7.66667	11.6667	3	248	28.5	4.69	3.00356e+08	2.20333	39.3233	7.66667
T-complex protein 1 subunit beta OS=Homo sapiens GN=CCT2 PE=1 SV=4	CCT2	24.6729	8	10.6667	8	535	57.5	6.46	4.14889e+08	1.01233	41.48	8
DNA replication licensing factor MCM7 OS=Homo sapiens GN=MCM7 PE=1 SV=4	MCM7	20.6305	9.33333	10.3333	9.33333	719	81.3	6.46	2.81427e+08	0.66	33.03	9.33333
Annexin A1 OS=Homo sapiens GN=ANXA1 PE=1 SV=2	ANXA1	35.0674	7.66667	10	7.66667	346	38.7	7.02	5.12876e+08	1.91267	40.8367	7.66667
Poly [ADP-ribose] polymerase 1 OS=Homo sapiens GN=PARP1 PE=1 SV=4	PARP1	15.3517	9	10	9	1014	113	8.88	4.49237e+08	0.434	27.1467	9
T-complex protein 1 subunit gamma OS=Homo sapiens GN=CCT3 PE=1 SV=4	CCT3	22.4465	7.66667	9.66667	7.66667	545	60.5	6.49	7.00934e+08	0.827333	34.5867	7.66667
T-complex protein 1 subunit zeta OS=Homo sapiens GN=CCT6A PE=1 SV=3	CCT6A	24.1682	8.66667	9.66667	8.66667	531	58	6.68	3.98782e+08	1.14933	31.8767	8.66667
Transcription intermediary factor 1-beta OS=Homo sapiens GN=TRIM28 PE=1 SV=5	TRIM28	16.6866	8.33333	9.66667	8.33333	835	88.5	5.77	5.65994e+08	0.721333	30.67	8.33333
Polypyrimidine tract-binding protein 1 OS=Homo sapiens GN=PTBP1 PE=1 SV=1	PTBP1	22.3356	7.66667	9.33333	7.66667	588	62.4	9.1	7.12034e+08	1.25133	30.9	7.66667
Pre-mRNA-processing factor 19 OS=Homo sapiens GN=PRPF19 PE=1 SV=1	PRPF19	18.0556	7	9.33333	7	504	55.1	6.61	586908525	1.39933	23.3233	7
Wings apart-like protein homolog OS=Homo sapiens GN=WAPL PE=1 SV=1	WAPL	9.94398	7	9.33333	7	1190	132.9	5.44	6.1903e+08	0.319667	36.1367	7
Coatomer subunit alpha OS=Homo sapiens GN=COPA PE=1 SV=2	COPA	9.66776	8	9	8	1224	138.3	7.66	2.70658e+08	0.313	28.98	8
FACT complex subunit SPT16 OS=Homo sapiens GN=SUPT16H PE=1 SV=1	SUPT16H	12.6393	7.33333	9	7.33333	1047	119.8	5.66	5.57967e+08	0.384667	32.6567	7.33333
MICOS complex subunit MIC60 OS=Homo sapiens GN=IMMT PE=1 SV=1	IMMT	15.6992	7.33333	9	7.33333	758	83.6	6.48	4.58864e+08	0.493333	34.97	7.33333
Ezrin OS=Homo sapiens GN=EZR PE=1 SV=3	EZR	14.1638	7.33333	8.33333	5.66667	586	69.3	6.16	3.65524e+08	0.640667	22.52	7.33333
Interleukin enhancer-binding factor 2 OS=Homo sapiens GN=ILF2 PE=1 SV=2	ILF2	24.7863	6.33333	8.33333	6.33333	390	43	5.26	3.69652e+08	1.6	32.21	6.33333
Probable ATP-dependent RNA helicase DDX5 OS=Homo sapiens GN=DDX5 PE=1 SV=1	DDX5	14.6037	8	8.33333	6.66667	614	69	8.85	4.87324e+08	0.695333	23.01	8
RNA-binding motif protein, X chromosome OS=Homo sapiens GN=RBMX PE=1 SV=3	RBMX	20.9719	6	8.33333	6	391	42.3	10.05	5.69815e+08	0.750667	18.85	6
Eukaryotic translation initiation factor 3 subunit A OS=Homo sapiens GN=EIF3A PE=1 SV=1	EIF3A	7.09117	6.66667	8	6.66667	1382	166.5	6.79	2.77573e+08	0.221	24.74	6.66667
Flap endonuclease 1 OS=Homo sapiens GN=FEN1 PE=1 SV=1	FEN1	23.7719	7.33333	8	7.33333	380	42.6	8.62	646598095	1.101	27.8233	7.33333
Interleukin enhancer-binding factor 3 OS=Homo sapiens GN=ILF3 PE=1 SV=3	ILF3	14.0194	7	8	7	894	95.3	8.76	4.8442e+08	0.521	30.4533	7
Lamin-B2 OS=Homo sapiens GN=LMNB2 PE=1 SV=4	LMNB2	14.6774	7	8	6	620	69.9	5.59	3.12643e+08	0.537667	21.2867	7
Peptidyl-prolyl cis-trans isomerase A OS=Homo sapiens GN=PPIA PE=1 SV=2	PPIA	33.1313	5	8	5	165	18	7.81	1275092272	2.76133	19.5567	5
Phosphoglycerate kinase 1 OS=Homo sapiens GN=PGK1 PE=1 SV=3	PGK1	25.4197	6.33333	8	6.33333	417	44.6	8.1	9.2788e+08	0.851333	34.74	6.33333
Ras GTPase-activating-like protein IQGAP1 OS=Homo sapiens GN=IQGAP1 PE=1 SV=1	IQGAP1	6.21605	6.66667	8	6.66667	1657	189.1	6.48	2.57065e+08	0.224333	26.5833	6.66667
Septin-2 OS=Homo sapiens GN=SEPT2 PE=1 SV=1	2026-09-02	25.6694	6.33333	8	6.33333	361	41.5	6.6	3.92235e+08	1.469	29.36	6.33333
T-complex protein 1 subunit epsilon OS=Homo sapiens GN=CCT5 PE=1 SV=1	CCT5	16.6359	5	8	5	541	59.6	5.66	3.96758e+08	0.637333	28.5967	5
Lamina-associated polypeptide 2, isoform alpha OS=Homo sapiens GN=TMPO PE=1 SV=2	TMPO	17.2911	6.66667	8	3.66667	694	75.4	7.66	2.79933e+08	0.597667	28.9867	6.66667
C-1-tetrahydrofolate synthase, cytoplasmic OS=Homo sapiens GN=MTHFD1 PE=1 SV=1	MTHFD1	8.98693	6.66667	7.66667	6.66667	1020	110.5	8.43	2.32581e+08	0.303	21.4967	6.66667
Matrin-3 OS=Homo sapiens GN=MATR3 PE=1 SV=1	MATR3	10.3166	4.66667	7.66667	4.66667	895	99.9	6.04	6.59168e+08	0.406333	27.72	4.66667
Staphylococcal nuclease domain-containing protein 1 OS=Homo sapiens GN=SND1 PE=1 SV=1	SND1	11.8315	7	7.66667	7	910	101.9	7.17	2.68428e+08	0.343667	28.8133	7
T-complex protein 1 subunit delta OS=Homo sapiens GN=CCT4 PE=1 SV=4	CCT4	13.2962	4.66667	7.66667	4.66667	539	57.9	7.83	4.29689e+08	0.53	25.3533	4.66667
ATP-citrate synthase OS=Homo sapiens GN=ACLY PE=1 SV=3	ACLY	9.26431	7	7.33333	7	1101	120.8	7.33	3.23741e+08	0.299	21.6667	7
DNA replication licensing factor MCM3 OS=Homo sapiens GN=MCM3 PE=1 SV=3	MCM3	11.7987	6.33333	7.33333	6.33333	808	90.9	5.77	3.46979e+08	0.349667	24.3633	6.33333
Myosin-10 OS=Homo sapiens GN=MYH10 PE=1 SV=3	MYH10	4.16667	5.33333	7.33333	3.33333	1976	228.9	5.54	1.3677e+08	0.122667	19.2533	5.33333
Nucleophosmin OS=Homo sapiens GN=NPM1 PE=1 SV=2	NPM1	26.1905	4.33333	7.33333	4.33333	294	32.6	4.78	7.56435e+08	1.73333	28.0967	4.33333
Structural maintenance of chromosomes protein 2 OS=Homo sapiens GN=SMC2 PE=1 SV=2	SMC2	8.79978	6.66667	7.33333	6.66667	1197	135.6	8.43	2.36712e+08	0.245667	19.32	6.66667
Chromodomain-helicase-DNA-binding protein 4 OS=Homo sapiens GN=CHD4 PE=1 SV=1	CHD4	4.88728	7	7	6.66667	1937	220.3	6.02	1.71247e+08	0.163	15.6267	7
Poly(rC)-binding protein 2 OS=Homo sapiens GN=PCBP2 PE=1 SV=1	PCBP2	24.6575	4	7	2.66667	365	38.6	6.79	3.91016e+08	1.17633	27.4967	4
Polyadenylate-binding protein 1 OS=Homo sapiens GN=PABPC1 PE=1 SV=2	PABPC1	11.5304	6	7	4.33333	636	70.6	9.5	2.30534e+08	0.496	16.4867	6
Septin-9 OS=Homo sapiens GN=SEPT9 PE=1 SV=2	2026-09-09	17.7474	6.66667	7	6.66667	586	65.4	8.97	3.18307e+08	0.508333	23.42	6.66667
Pre-mRNA-processing-splicing factor 8 OS=Homo sapiens GN=PRPF8 PE=1 SV=2	PRPF8	5.49607	6.33333	6.66667	6.33333	2335	273.4	8.84	2.70051e+08	0.111333	24.4	6.33333
ATP-dependent RNA helicase DDX3X OS=Homo sapiens GN=DDX3X PE=1 SV=1	DDX3X	10.4138	6	6.33333	5	733	81.4	8.07	2.6665e+08	0.354	19.95	6
Coatomer subunit beta OS=Homo sapiens GN=COPB1 PE=1 SV=3	COPB1	9.44386	6	6.33333	6	953	107.1	6.05	4.74238e+08	0.305667	23.13	6
Dolichyl-diphosphooligosaccharide--protein glycosyltransferase subunit 1 OS=Homo sapiens GN=RPN1 PE=1 SV=1	RPN1	13.564	5.33333	6.33333	5.33333	607	68.5	6.38	3.52736e+08	0.428	24.1733	5.33333
Eukaryotic translation initiation factor 5A-1 OS=Homo sapiens GN=EIF5A PE=1 SV=1	EIF5A	22.4014	4	6.33333	4	186	20.5	5.25	4.80307e+08	5.04967	30.4233	4
Filamin-C OS=Homo sapiens GN=FLNC PE=1 SV=3	FLNC	2.47095	4.66667	6.33333	3.33333	2725	290.8	5.97	1.85627e+08	0.081	19.0633	4.66667
Myosin light polypeptide 6 OS=Homo sapiens GN=MYL6 PE=1 SV=1	MYL6	23.2493	4	6.33333	4	238	26.7	5.08	8.04156e+08	1.363	16.3	4
Poly(rC)-binding protein 1 OS=Homo sapiens GN=PCBP1 PE=1 SV=2	PCBP1	18.3521	3.33333	6.33333	2	356	37.5	7.09	3.35475e+08	1.02167	26.8	3.33333
Protein-glutamine gamma-glutamyltransferase 2 OS=Homo sapiens GN=TGM2 PE=1 SV=2	TGM2	11.1111	5.33333	6.33333	5.33333	687	77.3	5.22	7.02483e+08	0.444	21.38	5.33333
RNA-binding protein Raly OS=Homo sapiens GN=RALY PE=1 SV=1	RALY	22.7669	4	6.33333	4	306	32.4	9.17	4.58361e+08	1.004	19.4267	4
T-complex protein 1 subunit alpha OS=Homo sapiens GN=TCP1 PE=1 SV=1	TCP1	15.7074	5.66667	6.33333	5.66667	556	60.3	6.11	2.12041e+08	0.536667	20.7767	5.66667
14-3-3 protein beta/alpha OS=Homo sapiens GN=YWHAB PE=1 SV=3	YWHAB	25.8808	5	6	3.66667	246	28.1	4.83	1.2967e+08	1.34567	18.1033	5
Cytoskeleton-associated protein 4 OS=Homo sapiens GN=CKAP4 PE=1 SV=2	CKAP4	16.113	5.66667	6	5.66667	602	66	5.92	2.14741e+08	0.356	20.3967	5.66667
Eukaryotic initiation factor 4A-III OS=Homo sapiens GN=EIF4A3 PE=1 SV=4	EIF4A3	15.0041	4.66667	6	3.66667	411	46.8	6.73	8.93074e+07	0.738	14.63	4.66667
RuvB-like 2 OS=Homo sapiens GN=RUVBL2 PE=1 SV=3	RUVBL2	16.1267	6	6	6	463	51.1	5.64	2.39834e+08	0.575667	18.3733	6
T-complex protein 1 subunit theta OS=Homo sapiens GN=CCT8 PE=1 SV=4	CCT8	15.146	6	6	6	548	59.6	5.6	4.35905e+08	0.381	17.03	6
Bifunctional glutamate/proline--tRNA ligase OS=Homo sapiens GN=EPRS PE=1 SV=5	EPRS	5.5776	5.33333	5.66667	5.33333	1512	170.5	7.33	1.29278e+08	0.153	17.2	5.33333
Copine-1 OS=Homo sapiens GN=CPNE1 PE=1 SV=1	CPNE1	14.7601	4.33333	5.66667	4.33333	542	59.7	6.04	2.14803e+08	0.755333	23.28	4.33333
Far upstream element-binding protein 2 OS=Homo sapiens GN=KHSRP PE=1 SV=1	KHSRP	10.1266	4.66667	5.66667	4.33333	711	73	7.71	4.84031e+08	0.392667	17.35	4.66667
GTP-binding nuclear protein Ran (Fragment) OS=Homo sapiens GN=RAN PE=1 SV=1	RAN	21.7949	3.33333	5.66667	3.33333	234	26.8	9.58	4.52656e+08	2.72867	19.24	3.33333
High density lipoprotein binding protein (Vigilin), isoform CRA_a OS=Homo sapiens GN=HDLBP PE=1 SV=1	HDLBP	6.96635	5.33333	5.66667	5.33333	1268	141.4	6.87	2.79781e+08	0.164333	15.9467	5.33333
Importin subunit beta-1 OS=Homo sapiens GN=KPNB1 PE=1 SV=2	KPNB1	7.91476	5	5.66667	5	876	97.1	4.78	2.35131e+08	0.353	15.4867	5
Probable ATP-dependent RNA helicase DDX17 OS=Homo sapiens GN=DDX17 PE=1 SV=1	DDX17	10.3055	5.33333	5.66667	4	731	80.4	8.37	1.66097e+08	0.388	15.6733	5.33333
Scaffold attachment factor B2 OS=Homo sapiens GN=SAFB2 PE=1 SV=1	SAFB2	10.1434	5.66667	5.66667	3.33333	953	107.4	6.16	1.74595e+08	0.256333	17.7367	5.66667
ATPase family AAA domain-containing protein 3A (Fragment) OS=Homo sapiens GN=ATAD3A PE=1 SV=1	ATAD3A	12.704	4.66667	5.33333	4.33333	572	64.3	9.44	3.3489e+08	0.341	20.1767	4.66667
DNA replication licensing factor MCM4 OS=Homo sapiens GN=MCM4 PE=1 SV=5	MCM4	9.30861	4.66667	5.33333	4.66667	863	96.5	6.74	1.45723e+08	0.277667	15.77	4.66667
RuvB-like 1 OS=Homo sapiens GN=RUVBL1 PE=1 SV=1	RUVBL1	17.4708	4.66667	5.33333	4.66667	456	50.2	6.42	3.70287e+08	0.67	23.9333	4.66667
5'-3' exoribonuclease 2 OS=Homo sapiens GN=XRN2 PE=1 SV=1	XRN2	7.96491	4.66667	5	4.66667	950	108.5	7.47	2.91487e+08	0.228333	19.2767	4.66667
Adenosylhomocysteinase OS=Homo sapiens GN=AHCY PE=1 SV=4	AHCY	12.1142	4	5	4	432	47.7	6.34	2.02311e+08	0.589333	13.53	4
DNA repair protein RAD50 OS=Homo sapiens GN=RAD50 PE=1 SV=1	RAD50	5.53862	4.66667	5	4.66667	1312	153.8	6.89	1.26506e+08	0.127667	13.3933	4.66667
Splicing factor 3B subunit 2 OS=Homo sapiens GN=SF3B2 PE=1 SV=2	SF3B2	9.19926	4.66667	5	4.66667	895	100.2	5.67	2.08109e+08	0.251	14.15	4.66667
T-complex protein 1 subunit eta OS=Homo sapiens GN=CCT7 PE=1 SV=2	CCT7	13.0755	4.33333	5	4.33333	543	59.3	7.65	2.79693e+08	0.393667	15.42	4.33333
Transketolase OS=Homo sapiens GN=TKT PE=1 SV=3	TKT	13.8577	4.66667	5	4.66667	623	67.8	7.66	2.95023e+08	0.393667	16.1233	4.66667
tRNA-splicing ligase RtcB homolog OS=Homo sapiens GN=RTCB PE=1 SV=1	RTCB	13.6634	3.66667	5	3.66667	505	55.2	7.23	3.28442e+08	0.468	18.39	3.66667
Nipped-B-like protein OS=Homo sapiens GN=NIPBL PE=1 SV=2	NIPBL	2.43699	4.33333	4.66667	4.33333	2804	315.9	7.91	1.55986e+08	0.0663333	13.4867	4.33333
Probable ATP-dependent RNA helicase DDX46 OS=Homo sapiens GN=DDX46 PE=1 SV=1	DDX46	4.58656	4.33333	4.66667	4.33333	1032	117.4	9.29	2.83536e+08	0.193	9.88333	4.33333
Protein RPL17-C18orf32 OS=Homo sapiens GN=RPL17-C18orf32 PE=3 SV=1	RPL17-C18orf32	14.4737	3.33333	4.66667	3.33333	228	26.4	10.1	1011357072	0.95	16.09	3.33333
Scaffold attachment factor B1 OS=Homo sapiens GN=SAFB PE=1 SV=4	SAFB	8.70674	4.66667	4.66667	2.33333	915	102.6	5.47	2.96324e+08	0.218	14.03	4.66667
Spliceosome RNA helicase DDX39B OS=Homo sapiens GN=DDX39B PE=1 SV=1	DDX39B	14.486	4.66667	4.66667	4.66667	428	49	5.67	4.34711e+08	0.482333	16.5333	4.66667
Transitional endoplasmic reticulum ATPase OS=Homo sapiens GN=VCP PE=1 SV=4	VCP	8.72622	4	4.66667	4	806	89.3	5.26	1.13318e+08	0.272667	13.29	4
Lamina-associated polypeptide 2, isoforms beta/gamma OS=Homo sapiens GN=TMPO PE=1 SV=2	TMPO	17.9883	4.66667	4.66667	1.66667	454	50.6	9.38	6.09051e+07	0.517	15.21	4.66667
Aspartate--tRNA ligase, cytoplasmic OS=Homo sapiens GN=DARS PE=1 SV=2	DARS	12.5749	4	4.33333	4	501	57.1	6.55	1.93451e+08	0.259	15.6	4
Dihydropyrimidinase-related protein 2 OS=Homo sapiens GN=DPYSL2 PE=1 SV=1	DPYSL2	10.8392	3.33333	4.33333	3.33333	572	62.3	6.38	6.75259e+08	0.341667	19.1333	3.33333
Splicing factor 3A subunit 3 OS=Homo sapiens GN=SF3A3 PE=1 SV=1	SF3A3	9.24817	4	4.33333	4	501	58.8	5.38	2.09007e+08	0.448667	11.8967	4
WD repeat-containing protein 1 OS=Homo sapiens GN=WDR1 PE=1 SV=4	WDR1	9.84598	4	4.33333	4	606	66.2	6.65	3.40125e+08	0.293333	13.0233	4
Coronin-1C OS=Homo sapiens GN=CORO1C PE=1 SV=1	CORO1C	12.166	3.66667	4	3.66667	474	53.2	7.08	3.28617e+08	0.415667	13.5567	3.66667
Leucine-rich repeat-containing protein 59 OS=Homo sapiens GN=LRRC59 PE=1 SV=1	LRRC59	19.2182	3.66667	4	3.66667	307	34.9	9.57	2.10905e+08	0.696667	11.62	3.66667
Myosin regulatory light chain 12A OS=Homo sapiens GN=MYL12A PE=1 SV=1	MYL12A	21.8456	2.33333	4	2.33333	177	20.4	4.75	1002310763	1.22933	19.0833	2.33333
Nuclear receptor coactivator 5 OS=Homo sapiens GN=NCOA5 PE=1 SV=2	NCOA5	12.3201	3.66667	4	3.66667	579	65.5	9.6	2.96185e+08	0.416667	13.27	3.66667
Peroxiredoxin-2 OS=Homo sapiens GN=PRDX2 PE=1 SV=5	PRDX2	21.7172	3.66667	4	2.66667	198	21.9	5.97	1.30797e+08	1.359	14.7533	3.66667
Septin-8 OS=Homo sapiens GN=SEPT8 PE=1 SV=4	2026-09-08	11.0421	3.66667	4	3.33333	483	55.7	6.28	1.13694e+08	0.375	9.83667	3.66667
Serine/arginine-rich splicing factor 3 OS=Homo sapiens GN=SRSF3 PE=1 SV=1	SRSF3	27.2358	3.66667	4	3	164	19.3	11.65	4.65927e+08	1.512	11.8433	3.66667
Coatomer subunit gamma-1 OS=Homo sapiens GN=COPG1 PE=1 SV=1	COPG1	5.94966	3.66667	3.66667	3.66667	874	97.7	5.47	2.07248e+08	0.179667	9.47333	3.66667
ELAV-like protein 1 OS=Homo sapiens GN=ELAVL1 PE=1 SV=2	ELAVL1	9.3047	2.66667	3.66667	2.66667	326	36.1	9.17	2.73179e+08	0.646333	13.3733	2.66667
Eukaryotic translation initiation factor 4 gamma 1 OS=Homo sapiens GN=EIF4G1 PE=1 SV=4	EIF4G1	2.98103	3.33333	3.66667	3.33333	1599	175.4	5.33	2.31962e+08	0.116667	11.5467	3.33333
Ras GTPase-activating protein-binding protein 1 OS=Homo sapiens GN=G3BP1 PE=1 SV=1	G3BP1	13.0186	3.33333	3.66667	3.33333	466	52.1	5.52	3.1117e+08	0.378667	14.33	3.33333
Vinculin OS=Homo sapiens GN=VCL PE=1 SV=4	VCL	4.64433	2.66667	3.66667	2.66667	1134	123.7	5.66	1.60346e+08	0.096	9.33667	2.66667
Alpha-centractin OS=Homo sapiens GN=ACTR1A PE=1 SV=1	ACTR1A	16.844	3	3.33333	3	376	42.6	6.64	148119781	0.422333	11.7167	3
Cleavage and polyadenylation specificity factor subunit 5 OS=Homo sapiens GN=NUDT21 PE=1 SV=1	NUDT21	20.2643	3	3.33333	3	227	26.2	8.82	2.69307e+08	0.619333	9.05	3
Eukaryotic translation initiation factor 3 subunit E OS=Homo sapiens GN=EIF3E PE=1 SV=1	EIF3E	10.5618	3	3.33333	3	445	52.2	6.04	1.74679e+08	0.272	14.7367	3
Fragile X mental retardation syndrome-related protein 1 OS=Homo sapiens GN=FXR1 PE=1 SV=3	FXR1	5.85078	2.66667	3.33333	2.33333	621	69.7	6.15	1.2393e+08	0.220667	7.94	2.66667
Multifunctional protein ADE2 OS=Homo sapiens GN=PAICS PE=1 SV=3	PAICS	11.451	2.66667	3.33333	2.66667	425	47	7.23	1.596e+08	0.28	12.1567	2.66667
PDZ and LIM domain protein 5 OS=Homo sapiens GN=PDLIM5 PE=1 SV=5	PDLIM5	6.99105	2.66667	3.33333	2.66667	596	63.9	8.21	2.24681e+08	0.262667	3.88	2.66667
Ubiquitin-like modifier-activating enzyme 1 OS=Homo sapiens GN=UBA1 PE=1 SV=3	UBA1	4.85192	2.66667	3.33333	2.66667	1058	117.8	5.76	1.58621e+08	0.137333	13.3633	2.66667
DNA topoisomerase 2-alpha OS=Homo sapiens GN=TOP2A PE=1 SV=3	TOP2A	2.93926	3	3	3	1531	174.3	8.72	1.47538e+08	0.0773333	8.31667	3
KH domain-containing, RNA-binding, signal transduction-associated protein 1 OS=Homo sapiens GN=KHDRBS1 PE=1 SV=1	KHDRBS1	8.2769	2.66667	3	2.66667	443	48.2	8.66	368275139	0.338	9.65	2.66667
Plastin-3 OS=Homo sapiens GN=PLS3 PE=1 SV=4	PLS3	6.66667	3	3	3	630	70.8	5.6	168761355	0.18	7.88667	3
Poly(U)-binding-splicing factor PUF60 OS=Homo sapiens GN=PUF60 PE=1 SV=1	PUF60	10.0775	3	3	3	559	59.8	5.29	1.45031e+08	0.252	10.12	3
Progesterone-induced-blocking factor 1 OS=Homo sapiens GN=PIBF1 PE=1 SV=2	PIBF1	5.41612	3	3	3	757	89.8	6.02	1.26135e+08	0.118333	6.88	3
RNA-binding protein 39 OS=Homo sapiens GN=RBM39 PE=1 SV=2	RBM39	7.73585	3	3	3	530	59.3	10.1	2.29715e+08	0.282667	10.5867	3
Transcriptional repressor CTCF OS=Homo sapiens GN=CTCF PE=1 SV=1	CTCF	2.84273	2.33333	3	2.33333	727	82.7	6.96	4.63313e+08	0.213333	10.46	2.33333
General transcription factor II-I OS=Homo sapiens GN=GTF2I PE=1 SV=2	GTF2I	4.44222	2.33333	2.66667	2.33333	998	112.3	6.39	2.14975e+08	0.0776667	7.74	2.33333
LIM and SH3 domain protein 1 OS=Homo sapiens GN=LASP1 PE=1 SV=2	LASP1	11.8774	2.66667	2.66667	2.66667	261	29.7	7.05	2.67766e+08	0.409333	7.38333	2.66667
Stress-induced-phosphoprotein 1 OS=Homo sapiens GN=STIP1 PE=1 SV=1	STIP1	6.87538	2.66667	2.66667	2.66667	543	62.6	6.8	2.06487e+08	0.15	5.28	2.66667
Thyroid hormone receptor-associated protein 3 OS=Homo sapiens GN=THRAP3 PE=1 SV=2	THRAP3	3.97906	2.33333	2.66667	2.33333	955	108.6	10.15	2.63415e+08	0.0973333	9.00667	2.33333
Crooked neck-like protein 1 OS=Homo sapiens GN=CRNKL1 PE=1 SV=4	CRNKL1	3.81289	2.33333	2.33333	2.33333	848	100.4	8	1.02317e+08	0.101	7.28	2.33333
Eukaryotic translation initiation factor 3 subunit I OS=Homo sapiens GN=EIF3I PE=1 SV=1	EIF3I	12.4103	2.33333	2.33333	2.33333	325	36.5	5.64	2.01608e+08	0.264667	8.92333	2.33333
Phenylalanine--tRNA ligase alpha subunit OS=Homo sapiens GN=FARSA PE=1 SV=1	FARSA	9.48905	2.33333	2.33333	2.33333	548	62.4	7.84	9.18228e+07	0.183667	12.3867	2.33333
Cell cycle and apoptosis regulator protein 2 OS=Homo sapiens GN=CCAR2 PE=1 SV=2	CCAR2	3.53918	2	2	2	923	102.8	5.22	1.47914e+08	0.087	7.06333	2
Cysteine and glycine-rich protein 1 OS=Homo sapiens GN=CSRP1 PE=1 SV=3	CSRP1	16.2349	2	2	2	193	20.6	8.57	5.33644e+08	0.389	6.49333	2
DNA damage-binding protein 1 OS=Homo sapiens GN=DDB1 PE=1 SV=1	DDB1	3.68421	2	2	2	1140	126.9	5.26	123219884	0.078	5.53667	2
Ribonuclease inhibitor OS=Homo sapiens GN=RNH1 PE=1 SV=2	RNH1	5.63991	2	2	2	461	49.9	4.82	3.4801e+08	0.166	6.94333	2
TAR DNA-binding protein 43 OS=Homo sapiens GN=TARDBP PE=1 SV=1	TARDBP	8.05153	2	2	2	414	44.7	6.19	7.22872e+07	0.274	6.28333	2
